# Data-Driven Virus Discovery with Virushunter and Virusgatherer

**DOI:** 10.64898/2026.01.26.701714

**Authors:** Liubov Chuprikova, Li Chuin Chong, Sergej Ruff, Stefan Seitz, Chris Lauber

## Abstract

We present Virushunter and Virusgatherer, a bipartite computational workflow for discovering viral genomes from unprocessed next-generation sequencing data. Virushunter conducts a profile Hidden Markov Model-based sequence homology search for viral hallmark protein-coding sequence reads to construct microcontigs, which are used as seeds for targeted viral genome assembly by Virusgatherer. We showcase the application of Virushunter and Virusgatherer through an RNA virus-wide screen in 3348 bat transcriptome sequencing experiments from the Sequence Read Archive. Many of the discovered viruses are likely prototypes of new putative virus species, including a novel alphacoronavirus identified in a South American velvety free-tailed bat and a novel rhabdovirus in a European barbastelle bat. The tools are implemented as a reproducible Snakemake pipeline, which is available at https://github.com/lauberlab/VirusHunterGatherer.
