## Supplementary Table 1 for "Data-Driven Virus Discovery with Virushunter and Virusgatherer"

### Sheet: Table S1
Table 1. List of computational tools or pipelines and resources in virus discovery process.
Year of Publication	Title	Category	Description(s)	Related link	Reference
2024	VIGA: a one-stop tool for eukaryotic virus identification and genome assembly from next-generation-sequencing data	tools / pipelines
2024	NeoRdRp2 with improved seed data, annotations, and scoring	resources
2023	VirBot: an RNA viral contig detector for metagenomic data	tools / pipelines
2023	Enhanced viral metagenomics with Lazypipe 2	tools / pipelines
2023	ViWrap: A modular pipeline to identify, bin, classify, and predict viral–host relationships for viruses from metagenomes	tools / pipelines
2022	Global phylogenetic analysis of the RNA-dependent RNA polymerase with OrViT (OrthornaVirae Tree)	tools / pipelines
2022	RdRp-scan: A bioinformatic resource to identify and annotate divergent RNA viruses in metagenomic sequence data	resources
2022	NeoRdRp: A comprehensive dataset for identifying RNA-dependent RNA Polymerases of various RNA viruses from metatranscriptomic data	resources
2022	Petabase-scale sequence alignment catalyses viral discovery	tools / pipelines
2022	Microseek: A protein-based metagenomic pipeline for virus diagnostic and discovery	tools / pipelines
2022	RdRp-based sensitive taxonomic classification of RNA viruses for metagenomic data	tools / pipelines
