## Supplementary Table 2 for "Data-Driven Virus Discovery with Virushunter and Virusgatherer"

### Sheet: RNAviruses
HMM_profile_NAME	HMM_profile_NSEQ	taxonomy_coverage	taxonomy_coverage_rank	virus_phylum	virus_realm
Ambi_RdRp	422	Ambiviricota	phylum	Ambiviricota	Riboviria
Reo_RdRp	86	Reovirales	order	Duplornaviricota	Riboviria
Toti-Chryso_RdRp	110	Alphatotivirineae	suborder	Duplornaviricota	Riboviria
Bromo_RdRp	35	Bromoviridae	family	Kitrinoviricota	Riboviria
Clostero_RdRp	52	Closteroviridae	family	Kitrinoviricota	Riboviria
Endorna_RdRp	29	Endornaviridae	family	Kitrinoviricota	Riboviria
Flavi_RdRp	113	Flaviviridae	family	Kitrinoviricota	Riboviria
Hepe-Virga_RdRp	164	Alsuviricetes	class	Kitrinoviricota	Riboviria
Tombus-Noda_RdRp	294	Kitrinoviricota	phylum	Kitrinoviricota	Riboviria
Tymo_RdRp	47	Tymovirales	order	Kitrinoviricota	Riboviria
Narna_RdRp	173	Narnaviridae	family	Lenarviricota	Riboviria
Narna-Levi_RdRp	195	Lenarviricota	phylum	Lenarviricota	Riboviria
Negative_Bunya-Arena_RdRp	171	Bunyaviricetes	class	Negarnaviricota	Riboviria
Negative_Mono-Chu_RdRp	170	Monjiviricetes	class	Negarnaviricota	Riboviria
Negative_Orthomyxo_RdRp	34	Orthomyxoviridae	family	Negarnaviricota	Riboviria
New-Qinvirus_RdRp	9	Quinviridae	family	Negarnaviricota	Riboviria
Amalga_RdRp	4	Amalgaviridae	family	Pisuviricota	Riboviria
Astro-Poty_RdRp	15	Stelpaviricetes	class	Pisuviricota	Riboviria
Hypo_RdRp	13	Hypoviridae	family	Pisuviricota	Riboviria
Luteo-Sobemo_RdRp	165	Solemoviridae	family	Pisuviricota	Riboviria
Matona_RdRp	10	Matonaviridae	family	Pisuviricota	Riboviria
Nido_RdRp	116	Nidovirales	order	Pisuviricota	Riboviria
Partiti-Picobirna_RdRp	185	Durnavirales	order	Pisuviricota	Riboviria
Picorna-Calici_RdRp	533	Picornavirales	order	Pisuviricota	Riboviria
Poty_RdRp	138	Potyviridae	family	Pisuviricota	Riboviria
Birnaviridae_RdRp	10	Birnaviridae	family	unassigned	Riboviria
New-Weivirus_RdRp	21	unassigned	unassigned	unassigned	Riboviria
New-Yanvirus_RdRp	5	unassigned	unassigned	unassigned	Riboviria
New-Zhaovirus_RdRp	9	unassigned	unassigned	unassigned	Riboviria
Permutotetra_RdRp	24	Permutotetraviridae	family	unassigned	Riboviria
Delta_HDAg	6	Kolmioviridae	family	unassigned	Ribozyviria

### Sheet: largeDNAviruses
HMM_profile_NAME	HMM_profile_NSEQ	taxonomy_coverage	taxonomy_coverage_rank	virus_phylum	virus_realm
Adeno_hexon	27	Adenoviridae	family	Preplasmiviricota	Varidnaviria
Adeno_penton	27	Adenoviridae	family	Preplasmiviricota	Varidnaviria
Adeno_pIIIa	28	Adenoviridae	family	Preplasmiviricota	Varidnaviria
Adeno_pTP	27	Adenoviridae	family	Preplasmiviricota	Varidnaviria
Herpes_POLcore	45	Herpesvirales	order	Peploviricota	Duplodnaviria
Herpes_TER1	42	Herpesvirales	order	Peploviricota	Duplodnaviria
Herpes_UL19Cterm	42	Herpesvirales	order	Peploviricota	Duplodnaviria
Herpes_UL19Nterm	42	Herpesvirales	order	Peploviricota	Duplodnaviria
Herpes_UL29	43	Herpesvirales	order	Peploviricota	Duplodnaviria
Herpes_UL5	43	Herpesvirales	order	Peploviricota	Duplodnaviria
Herpes_UL6	43	Herpesvirales	order	Peploviricota	Duplodnaviria
NCLDV_packATPase	60	Nucleocytoviricota	phylum	Nucleocytoviricota	Varidnaviria
NCLDV_A2Ltf	52	Nucleocytoviricota	phylum	Nucleocytoviricota	Varidnaviria
NCLDV_ssuRiboReduc	33	Nucleocytoviricota	phylum	Nucleocytoviricota	Varidnaviria
Ascoviruses_mcp	21	Ascovirus	genus	Nucleocytoviricota	Varidnaviria
Asfarviruses_mcp	10	Asfarviridae	family	Nucleocytoviricota	Varidnaviria
Aureococcusviruses_mcp	26	Schizomimiviridae	family	Nucleocytoviricota	Varidnaviria
Cafeteriaviruses_mcp	197	Mimiviridae	family	Nucleocytoviricota	Varidnaviria
Chloroviruses_mcp	56	Chlorovirus	genus	Nucleocytoviricota	Varidnaviria
Chrysomulinaviruses_mcp	43	Mesomimiviridae	family	Nucleocytoviricota	Varidnaviria
Coccolithoviruses_mcp	9	Coccolithovirus	genus	Nucleocytoviricota	Varidnaviria
Faunusviruses_mcp	64	Faunusvirus	genus	Uroviricota	Duplodnaviria
Faustoviruses_mcp	29	Faustoviridae	family	Nucleocytoviricota	Varidnaviria
Iridoviruses_mcp	57	Iridovirus	genus	Nucleocytoviricota	Varidnaviria
Klosneuviruses_mcp	216	Klosneuvirinae	subfamily	Nucleocytoviricota	Varidnaviria
Marseilleviruses_mcp	9	Marseillevirus	genus	Nucleocytoviricota	Varidnaviria
MeML13_mcp	8	unassigned	unassigned	unassigned	unassigned
MeML17_mcp	8	unassigned	unassigned	unassigned	unassigned
MeML23_mcp	29	unassigned	unassigned	unassigned	unassigned
MeML24_mcp	8	unassigned	unassigned	unassigned	unassigned
MeML25_mcp	7	unassigned	unassigned	unassigned	unassigned
MeML26_mcp	5	unassigned	unassigned	unassigned	unassigned
MeML28_mcp	25	unassigned	unassigned	unassigned	unassigned
MeML29_mcp	58	unassigned	unassigned	unassigned	unassigned
MeML30_mcp	9	unassigned	unassigned	unassigned	unassigned
MeML31_mcp	49	unassigned	unassigned	unassigned	unassigned
MeML32_mcp	22	unassigned	unassigned	unassigned	unassigned
MeML33_mcp	132	unassigned	unassigned	unassigned	unassigned
MeML34_mcp	192	unassigned	unassigned	unassigned	unassigned
MeML35_mcp	172	unassigned	unassigned	unassigned	unassigned
MeML36_mcp	235	unassigned	unassigned	unassigned	unassigned
MeML38_mcp	51	unassigned	unassigned	unassigned	unassigned
MeML39_mcp	7	unassigned	unassigned	unassigned	unassigned
MeML3_mcp	6	unassigned	unassigned	unassigned	unassigned
MeML40_mcp	28	unassigned	unassigned	unassigned	unassigned
MeML41_mcp	49	unassigned	unassigned	unassigned	unassigned
MeML42_mcp	141	unassigned	unassigned	unassigned	unassigned
MeML43_mcp	65	unassigned	unassigned	unassigned	unassigned
MeML44_mcp	77	unassigned	unassigned	unassigned	unassigned
MeML45_mcp	13	unassigned	unassigned	unassigned	unassigned
MeML46_mcp	9	unassigned	unassigned	unassigned	unassigned
MeML47_mcp	106	unassigned	unassigned	unassigned	unassigned
MeML48_mcp	5	unassigned	unassigned	unassigned	unassigned
MeML49_mcp	16	unassigned	unassigned	unassigned	unassigned
MeML4_mcp	9	unassigned	unassigned	unassigned	unassigned
MeML50_mcp	12	unassigned	unassigned	unassigned	unassigned
MeML51_mcp	76	unassigned	unassigned	unassigned	unassigned
MeML52_mcp	91	unassigned	unassigned	unassigned	unassigned
MeML54_mcp	33	unassigned	unassigned	unassigned	unassigned
MeML55_mcp	37	unassigned	unassigned	unassigned	unassigned
MeML56_mcp	19	unassigned	unassigned	unassigned	unassigned
MeML57_mcp	338	unassigned	unassigned	unassigned	unassigned
MeML58_mcp	142	unassigned	unassigned	unassigned	unassigned
MeML59_mcp	37	unassigned	unassigned	unassigned	unassigned
MeML5_mcp	15	unassigned	unassigned	unassigned	unassigned
MeML60_mcp	42	unassigned	unassigned	unassigned	unassigned
MeML61_mcp	61	unassigned	unassigned	unassigned	unassigned
MeML62_mcp	197	unassigned	unassigned	unassigned	unassigned
MeML63_mcp	151	unassigned	unassigned	unassigned	unassigned
MeML64_mcp	28	unassigned	unassigned	unassigned	unassigned
MeML65_mcp	119	unassigned	unassigned	unassigned	unassigned
MeML66_mcp	86	unassigned	unassigned	unassigned	unassigned
MeML67_mcp	137	unassigned	unassigned	unassigned	unassigned
MeML68_mcp	150	unassigned	unassigned	unassigned	unassigned
Megamimiviruses_mcp	191	Megamimivirinae	subfamily	Nucleocytoviricota	Varidnaviria
Namaoviruses_mcp	68	unassigned	unassigned	Nucleocytoviricota	Varidnaviria
OLPG_mcp	58	unassigned	unassigned	unassigned	unassigned
Phaeoviruses_mcp	8	Phaeovirus	genus	Nucleocytoviricota	Varidnaviria
Pithocedratviruses_mcp	6	Pimascovirales	order	Nucleocytoviricota	Varidnaviria
Poxviruses_mcp	55	Poxviridae	family	Nucleocytoviricota	Varidnaviria
Prasinoviruses_mcp	843	Prasinovirus	genus	Nucleocytoviricota	Varidnaviria
Prymnesioviruses_mcp	66	Prymnesiovirus	genus	Nucleocytoviricota	Varidnaviria
Raphidoviruses_mcp	38	Raphidovirus	genus	Nucleocytoviricota	Varidnaviria
Solumviruses_mcp	7	unassigned	unassigned	unassigned	unassigned
Sylvanviruses_mcp	22	unassigned	unassigned	Nucleocytoviricota	Varidnaviria
Tetraselmisviruses_mcp	56	unassigned	unassigned	Nucleocytoviricota	Varidnaviria
YLMG_mcp	206	unassigned	unassigned	unassigned	unassigned
YLPG_mcp	112	unassigned	unassigned	unassigned	unassigned

### Sheet: smallDNAviruses
HMM_profile_NAME	HMM_profile_NSEQ	taxonomy_coverage	taxonomy_coverage_rank	virus_phylum	virus_realm
Anello_ORF1core	53	Anelloviridae	family	Commensaviricota	Monodnaviria
Circo_Rep	120	Circoviridae	family	Cressdnaviricota	Monodnaviria
Gemini_Rep	379	Geminiviridae	family	Cressdnaviricota	Monodnaviria
Hepadna-Nackedna_TP	45	Blubervirales	order	Artverviricota	Riboviria
Nano_MRep	8	Nanoviridae	family	Cressdnaviricota	Monodnaviria
Nano_NSP	8	Nanoviridae	family	Cressdnaviricota	Monodnaviria
Papilloma_E1	142	Papillomaviridae	family	Cossaviricota	Monodnaviria
Parvo_NS1	97	Parvoviridae	family	Cossaviricota	Monodnaviria
Polyoma_LTag	97	Polyomaviridae	family	Cossaviricota	Monodnaviria
Genomo_Rep	45	Genomoviridae	family	Cressdnaviricota	Monodnaviria
Redondo_Rep	19	Redondoviridae	family	Cressdnaviricota	Monodnaviria
Smaco_Rep	50	Smacoviridae	family	Cressdnaviricota	Monodnaviria
